# Metagenomic methylation patterns resolve complex microbial genomes

**DOI:** 10.1101/2021.01.18.427177

**Authors:** Elizabeth G. Wilbanks, Hugo Doré, Meredith H. Ashby, Cheryl Heiner, Richard J. Roberts, Jonathan A. Eisen

## Abstract

The plasticity of bacterial and archaeal genomes makes examining their ecological and evolutionary dynamics both exciting and challenging. The same mechanisms that enable rapid genomic change and adaptation confound current approaches for recovering complete genomes from metagenomes. Here, we use strain-specific patterns of DNA methylation to resolve complex bacterial genomes from the long-read metagenome of a marine microbial consortia, the “pink berries” of the Sippewissett Marsh. Unique combinations of restriction-modification (RM) systems encoded by the bacteria produced distinctive methylation profiles that accurately binned and classified metagenomic sequences. We linked the methylation patterns of each metagenome-assembled genome with encoded DNA methyltransferases and discovered new restriction modification (RM) defense systems, including novel associations of RM systems with RNase toxins. Using this approach, we finished the largest and most complex circularized bacterial genome ever recovered from a metagenome (7.9 Mb with >600 IS elements), the finished genome of *Thiohalocapsa* sp. PB-PSB1 the dominant bacteria in the consortia. From these methylation-binned genomes, we identified instances of lateral gene transfer between sulfur-cycling symbionts (*Thiohalocapsa* sp. PB-PSB1 and *Desulfofustis* sp. PB-SRB1), phage infection, and strain-level structural variation.
