## Supplemental Table 2 for "Metagenomic methylation patterns resolve complex microbial genomes"

### Sheet: Sheet1
BioProject	BioSample	Accession	Organism	ncbi "Isolate" (e.g strain)	Notes
PRJNA684324	SAMN17228542	JAEPEX000000000	microbial mat metagenome		Pink berry pacbio complete, unbinned metagenomic assembly asm_7771
PRJNA684324	SAMN17298418	CP050890	Thiohalocapsa sp. PB-PSB1	PB-PSB1_LS01-2011-a	Thiohalocapsa sp. PB-PSB1 pacbio finished, closed MAG
PRJNA684324	SAMN17301126	JAEQMT000000000	Desulfofustis sp. PB-SRB1	PB-SRB1-LS01-2011a	Desulfofustis sp. PB-SRB1 pacbio MAG
PRJNA684324	SAMN17054541	JAERIL000000000	Oceanicaulis sp.	PB-A1_LS01-2011-a	Oceanicaulis alexandrii A1 illumina MAG
PRJNA684324	SAMN17054542	JAERIM000000000	Rhodobacteraceae bacterium	PB-A2_LS01-2011-a	Rhodobacteraceae sp. A2 illumina MAG
PRJNA684324	SAMN17054543	JAERIN000000000	Alphaproteobacteria bacterium	PB-A3_LS01-2011-a	Micavibrionaceae sp. A3 illumina MAG
PRJNA684324	SAMN17054628	JAERIO000000000	Oceanicaulis sp.	PB-A1_LS01-2011-b	Oceanicaulis alexandrii A1 pacbio MAG
PRJNA684324	SAMN17054635	JAERIP000000000	Rhodobacteraceae bacterium	PB-A2_LS01-2011-b	Rhodobacteraceae sp. A2 pacbio MAG

### Sheet: SRA accessions
accession	study	object_status	bioproject_accession	biosample_accession	library_ID	title	library_strategy	library_source	library_selection	library_layout	platform	instrument_model	design_description	filetype	filename	filename2	filename3	filename4	assembly	fasta_file
SRR13297017	SRP299150	new	PRJNA684324	SAMN17054265	1	PacBio metagenome of pink berry aggregates (pool of 13, s01)	WGS	METAGENOMIC	RANDOM	single	PACBIO_SMRT	PacBio RS II	Pink Berry combo P4	PacBio_HDF5	m140321_042601_42142_c100618572550000001823115007181401_s1_p0.1.bax.h5	m140321_042601_42142_c100618572550000001823115007181401_s1_p0.2.bax.h5	m140321_042601_42142_c100618572550000001823115007181401_s1_p0.3.bax.h5
SRR13297018	SRP299150	new	PRJNA684324	SAMN17054265	2	PacBio metagenome of pink berry aggregates (pool of 13, s01)	WGS	METAGENOMIC	RANDOM	single	PACBIO_SMRT	PacBio RS II	Pink Berry combo P4	PacBio_HDF5	m140321_065934_42142_c100618572550000001823115007181402_s1_p0.1.bax.h5	m140321_065934_42142_c100618572550000001823115007181402_s1_p0.2.bax.h5	m140321_065934_42142_c100618572550000001823115007181402_s1_p0.3.bax.h5
SRR13296987	SRP299150	new	PRJNA684324	SAMN17053571	3	PacBio metagenome of single pink berry aggregate: berry9	WGS	METAGENOMIC	RANDOM	single	PACBIO_SMRT	PacBio RS II	Pink Berry 9 P4	PacBio_HDF5	m140321_093325_42142_c100618572550000001823115007181403_s1_p0.1.bax.h5	m140321_093325_42142_c100618572550000001823115007181403_s1_p0.2.bax.h5	m140321_093325_42142_c100618572550000001823115007181403_s1_p0.3.bax.h5
SRR13296998	SRP299150	new	PRJNA684324	SAMN17053571	4	PacBio metagenome of single pink berry aggregate: berry9	WGS	METAGENOMIC	RANDOM	single	PACBIO_SMRT	PacBio RS II	Pink Berry 9 P4	PacBio_HDF5	m140321_120917_42142_c100618572550000001823115007181404_s1_p0.1.bax.h5	m140321_120917_42142_c100618572550000001823115007181404_s1_p0.2.bax.h5	m140321_120917_42142_c100618572550000001823115007181404_s1_p0.3.bax.h5
SRR13297011	SRP299150	new	PRJNA684324	SAMN17053571	5	PacBio metagenome of single pink berry aggregate: berry9	WGS	METAGENOMIC	RANDOM	single	PACBIO_SMRT	PacBio RS II	Pink Berry 9 P4	PacBio_HDF5	m140321_144411_42142_c100618572550000001823115007181405_s1_p0.1.bax.h5	m140321_144411_42142_c100618572550000001823115007181405_s1_p0.2.bax.h5	m140321_144411_42142_c100618572550000001823115007181405_s1_p0.3.bax.h5
SRR13297014	SRP299150	new	PRJNA684324	SAMN17053571	6	PacBio metagenome of single pink berry aggregate: berry9	WGS	METAGENOMIC	RANDOM	single	PACBIO_SMRT	PacBio RS II	Pink Berry 9 P4	PacBio_HDF5	m140321_172159_42142_c100618572550000001823115007181406_s1_p0.1.bax.h5	m140321_172159_42142_c100618572550000001823115007181406_s1_p0.2.bax.h5	m140321_172159_42142_c100618572550000001823115007181406_s1_p0.3.bax.h5
SRR13297015	SRP299150	new	PRJNA684324	SAMN17053571	7	PacBio metagenome of single pink berry aggregate: berry9	WGS	METAGENOMIC	RANDOM	single	PACBIO_SMRT	PacBio RS II	Pink Berry 9 P4	PacBio_HDF5	m140321_195713_42142_c100618572550000001823115007181407_s1_p0.1.bax.h5	m140321_195713_42142_c100618572550000001823115007181407_s1_p0.2.bax.h5	m140321_195713_42142_c100618572550000001823115007181407_s1_p0.3.bax.h5
SRR13297016	SRP299150	new	PRJNA684324	SAMN17054265	8	PacBio metagenome of pink berry aggregates (pool of 13, s01)	WGS	METAGENOMIC	RANDOM	single	PACBIO_SMRT	PacBio RS II	Pink Berry combo BP 50pM	PacBio_HDF5	m140311_030154_42142_c100622202550000001823114507181451_s1_p0.1.bax.h5	m140311_030154_42142_c100622202550000001823114507181451_s1_p0.2.bax.h5	m140311_030154_42142_c100622202550000001823114507181451_s1_p0.3.bax.h5
SRR13297009	SRP299150	new	PRJNA684324	SAMN17054265	9	PacBio metagenome of pink berry aggregates (pool of 13, s01)	WGS	METAGENOMIC	RANDOM	single	PACBIO_SMRT	PacBio RS II	Pink Berry combo BP 75pM	PacBio_HDF5	m140311_062557_42142_c100622202550000001823114507181452_s1_p0.1.bax.h5	m140311_062557_42142_c100622202550000001823114507181452_s1_p0.2.bax.h5	m140311_062557_42142_c100622202550000001823114507181452_s1_p0.3.bax.h5
SRR13297010	SRP299150	new	PRJNA684324	SAMN17054265	10	PacBio metagenome of pink berry aggregates (pool of 13, s01)	WGS	METAGENOMIC	RANDOM	single	PACBIO_SMRT	PacBio RS II	Pink Berry combo BP 100pM	PacBio_HDF5	m140311_095017_42142_c100622202550000001823114507181453_s1_p0.1.bax.h5	m140311_095017_42142_c100622202550000001823114507181453_s1_p0.2.bax.h5	m140311_095017_42142_c100622202550000001823114507181453_s1_p0.3.bax.h5
SRR13297019	SRP299150	new	PRJNA684324	SAMN17053571	11	PacBio metagenome of single pink berry aggregate: berry9	WGS	METAGENOMIC	RANDOM	single	PACBIO_SMRT	PacBio RS II	Pink Berry B9 Ampure std load	PacBio_HDF5	m140311_131333_42142_c100622202550000001823114507181454_s1_p0.1.bax.h5	m140311_131333_42142_c100622202550000001823114507181454_s1_p0.2.bax.h5	m140311_131333_42142_c100622202550000001823114507181454_s1_p0.3.bax.h5
SRR13297020	SRP299150	new	PRJNA684324	SAMN17053571	12	PacBio metagenome of single pink berry aggregate: berry9	WGS	METAGENOMIC	RANDOM	single	PACBIO_SMRT	PacBio RS II	Pink Berry B9 Ampure high load	PacBio_HDF5	m140311_153755_42142_c100622202550000001823114507181455_s1_p0.1.bax.h5	m140311_153755_42142_c100622202550000001823114507181455_s1_p0.2.bax.h5	m140311_153755_42142_c100622202550000001823114507181455_s1_p0.3.bax.h5
SRR13296979	SRP299150	new	PRJNA684324	SAMN17054265	13	PacBio metagenome of pink berry aggregates (pool of 13, s01)	WGS	METAGENOMIC	RANDOM	single	PACBIO_SMRT	PacBio RS II	PinkBerry 1 combo BP 50pM	PacBio_HDF5	m140309_015740_42141_c100633532550000001823121009121460_s1_p0.1.bax.h5	m140309_015740_42141_c100633532550000001823121009121460_s1_p0.2.bax.h5	m140309_015740_42141_c100633532550000001823121009121460_s1_p0.3.bax.h5
SRR13296980	SRP299150	new	PRJNA684324	SAMN17054265	14	PacBio metagenome of pink berry aggregates (pool of 13, s01)	WGS	METAGENOMIC	RANDOM	single	PACBIO_SMRT	PacBio RS II	PinkBerry 1 combo BP 50pM	PacBio_HDF5	m140309_052058_42141_c100633532550000001823121009121461_s1_p0.1.bax.h5	m140309_052058_42141_c100633532550000001823121009121461_s1_p0.2.bax.h5	m140309_052058_42141_c100633532550000001823121009121461_s1_p0.3.bax.h5
SRR13296981	SRP299150	new	PRJNA684324	SAMN17054265	15	PacBio metagenome of pink berry aggregates (pool of 13, s01)	WGS	METAGENOMIC	RANDOM	single	PACBIO_SMRT	PacBio RS II	PinkBerry 2 combo BP 75pM	PacBio_HDF5	m140309_084741_42141_c100633532550000001823121009121462_s1_p0.1.bax.h5	m140309_084741_42141_c100633532550000001823121009121462_s1_p0.2.bax.h5	m140309_084741_42141_c100633532550000001823121009121462_s1_p0.3.bax.h5
SRR13296982	SRP299150	new	PRJNA684324	SAMN17054265	16	PacBio metagenome of pink berry aggregates (pool of 13, s01)	WGS	METAGENOMIC	RANDOM	single	PACBIO_SMRT	PacBio RS II	PinkBerry 2 combo BP 75pM	PacBio_HDF5	m140309_121338_42141_c100633532550000001823121009121463_s1_p0.1.bax.h5	m140309_121338_42141_c100633532550000001823121009121463_s1_p0.2.bax.h5	m140309_121338_42141_c100633532550000001823121009121463_s1_p0.3.bax.h5
SRR13296983	SRP299150	new	PRJNA684324	SAMN17054265	17	PacBio metagenome of pink berry aggregates (pool of 13, s01)	WGS	METAGENOMIC	RANDOM	single	PACBIO_SMRT	PacBio RS II	PinkBerry 3 combo BP 100pM	PacBio_HDF5	m140309_154110_42141_c100633532550000001823121009121464_s1_p0.1.bax.h5	m140309_154110_42141_c100633532550000001823121009121464_s1_p0.2.bax.h5	m140309_154110_42141_c100633532550000001823121009121464_s1_p0.3.bax.h5
SRR13296984	SRP299150	new	PRJNA684324	SAMN17054265	18	PacBio metagenome of pink berry aggregates (pool of 13, s01)	WGS	METAGENOMIC	RANDOM	single	PACBIO_SMRT	PacBio RS II	PinkBerry 3 combo BP 100pM	PacBio_HDF5	m140309_190708_42141_c100633532550000001823121009121465_s1_p0.1.bax.h5	m140309_190708_42141_c100633532550000001823121009121465_s1_p0.2.bax.h5	m140309_190708_42141_c100633532550000001823121009121465_s1_p0.3.bax.h5
SRR13296985	SRP299150	new	PRJNA684324	SAMN17053571	19	PacBio metagenome of single pink berry aggregate: berry9	WGS	METAGENOMIC	RANDOM	single	PACBIO_SMRT	PacBio RS II	PinkBerry 4 B9 Amp 15pM	PacBio_HDF5	m140309_223738_42141_c100633532550000001823121009121466_s1_p0.1.bax.h5	m140309_223738_42141_c100633532550000001823121009121466_s1_p0.2.bax.h5	m140309_223738_42141_c100633532550000001823121009121466_s1_p0.3.bax.h5
SRR13296986	SRP299150	new	PRJNA684324	SAMN17053571	20	PacBio metagenome of single pink berry aggregate: berry9	WGS	METAGENOMIC	RANDOM	single	PACBIO_SMRT	PacBio RS II	PinkBerry 5 B9 Amp 30pM	PacBio_HDF5	m140310_020230_42141_c100633532550000001823121009121467_s1_p0.1.bax.h5	m140310_020230_42141_c100633532550000001823121009121467_s1_p0.2.bax.h5	m140310_020230_42141_c100633532550000001823121009121467_s1_p0.3.bax.h5
SRR13296988	SRP299150	new	PRJNA684324	SAMN17054265	21	PacBio metagenome of pink berry aggregates (pool of 13, s01)	WGS	METAGENOMIC	RANDOM	single	PACBIO_SMRT	PacBio RS II	Pink Berrry combo BP reAmp	PacBio_HDF5	m140313_054807_42141_c100604482550000001823113706171463_s1_p0.1.bax.h5	m140313_054807_42141_c100604482550000001823113706171463_s1_p0.2.bax.h5	m140313_054807_42141_c100604482550000001823113706171463_s1_p0.3.bax.h5
SRR13296989	SRP299150	new	PRJNA684324	SAMN17054265	22	PacBio metagenome of pink berry aggregates (pool of 13, s01)	WGS	METAGENOMIC	RANDOM	single	PACBIO_SMRT	PacBio RS II	Pink Berrry combo BP reAmp	PacBio_HDF5	m140313_090822_42141_c100604482550000001823113706171464_s1_p0.1.bax.h5	m140313_090822_42141_c100604482550000001823113706171464_s1_p0.2.bax.h5	m140313_090822_42141_c100604482550000001823113706171464_s1_p0.3.bax.h5
SRR13296990	SRP299150	new	PRJNA684324	SAMN17054265	23	PacBio metagenome of pink berry aggregates (pool of 13, s01)	WGS	METAGENOMIC	RANDOM	single	PACBIO_SMRT	PacBio RS II	Pink Berrry combo BP reAmp	PacBio_HDF5	m140313_123524_42141_c100604482550000001823113706171465_s1_p0.1.bax.h5	m140313_123524_42141_c100604482550000001823113706171465_s1_p0.2.bax.h5	m140313_123524_42141_c100604482550000001823113706171465_s1_p0.3.bax.h5
SRR13296991	SRP299150	new	PRJNA684324	SAMN17054265	24	PacBio metagenome of pink berry aggregates (pool of 13, s01)	WGS	METAGENOMIC	RANDOM	single	PACBIO_SMRT	PacBio RS II	Pink Berrry combo BP reAmp	PacBio_HDF5	m140313_160032_42141_c100604482550000001823113706171466_s1_p0.1.bax.h5	m140313_160032_42141_c100604482550000001823113706171466_s1_p0.2.bax.h5	m140313_160032_42141_c100604482550000001823113706171466_s1_p0.3.bax.h5
SRR13296992	SRP299150	new	PRJNA684324	SAMN17054265	25	PacBio metagenome of pink berry aggregates (pool of 13, s01)	WGS	METAGENOMIC	RANDOM	single	PACBIO_SMRT	PacBio RS II	Pink Berrry combo BP reAmp	PacBio_HDF5	m140313_192416_42141_c100604482550000001823113706171467_s1_p0.1.bax.h5	m140313_192416_42141_c100604482550000001823113706171467_s1_p0.2.bax.h5	m140313_192416_42141_c100604482550000001823113706171467_s1_p0.3.bax.h5
SRR13296993	SRP299150	new	PRJNA684324	SAMN17053571	26	PacBio metagenome of single pink berry aggregate: berry9	WGS	METAGENOMIC	RANDOM	single	PACBIO_SMRT	PacBio RS II	Pink Berry 9 Ampure 22.5pM	PacBio_HDF5	m140315_010920_42141_c100618232550000001823115007181430_s1_p0.1.bax.h5	m140315_010920_42141_c100618232550000001823115007181430_s1_p0.2.bax.h5	m140315_010920_42141_c100618232550000001823115007181430_s1_p0.3.bax.h5
SRR13296994	SRP299150	new	PRJNA684324	SAMN17053571	27	PacBio metagenome of single pink berry aggregate: berry9	WGS	METAGENOMIC	RANDOM	single	PACBIO_SMRT	PacBio RS II	Pink Berry 9 Ampure 22.5pM	PacBio_HDF5	m140315_033050_42141_c100618232550000001823115007181431_s1_p0.1.bax.h5	m140315_033050_42141_c100618232550000001823115007181431_s1_p0.2.bax.h5	m140315_033050_42141_c100618232550000001823115007181431_s1_p0.3.bax.h5
SRR13296995	SRP299150	new	PRJNA684324	SAMN17053571	28	PacBio metagenome of single pink berry aggregate: berry9	WGS	METAGENOMIC	RANDOM	single	PACBIO_SMRT	PacBio RS II	Pink Berry 9 Ampure 22.5pM	PacBio_HDF5	m140315_055221_42141_c100618232550000001823115007181432_s1_p0.1.bax.h5	m140315_055221_42141_c100618232550000001823115007181432_s1_p0.2.bax.h5	m140315_055221_42141_c100618232550000001823115007181432_s1_p0.3.bax.h5
SRR13296996	SRP299150	new	PRJNA684324	SAMN17053571	29	PacBio metagenome of single pink berry aggregate: berry9	WGS	METAGENOMIC	RANDOM	single	PACBIO_SMRT	PacBio RS II	Pink Berry 9 Ampure 22.5pM	PacBio_HDF5	m140315_081523_42141_c100618232550000001823115007181433_s1_p0.1.bax.h5	m140315_081523_42141_c100618232550000001823115007181433_s1_p0.2.bax.h5	m140315_081523_42141_c100618232550000001823115007181433_s1_p0.3.bax.h5
SRR13296997	SRP299150	new	PRJNA684324	SAMN17053571	30	PacBio metagenome of single pink berry aggregate: berry9	WGS	METAGENOMIC	RANDOM	single	PACBIO_SMRT	PacBio RS II	Pink Berry 9 Ampure 22.5pM	PacBio_HDF5	m140315_103700_42141_c100618232550000001823115007181434_s1_p0.1.bax.h5	m140315_103700_42141_c100618232550000001823115007181434_s1_p0.2.bax.h5	m140315_103700_42141_c100618232550000001823115007181434_s1_p0.3.bax.h5
SRR13296999	SRP299150	new	PRJNA684324	SAMN17053571	31	PacBio metagenome of single pink berry aggregate: berry9	WGS	METAGENOMIC	RANDOM	single	PACBIO_SMRT	PacBio RS II	Pink Berry 9 Ampure 22.5pM	PacBio_HDF5	m140315_125940_42141_c100618232550000001823115007181435_s1_p0.1.bax.h5	m140315_125940_42141_c100618232550000001823115007181435_s1_p0.2.bax.h5	m140315_125940_42141_c100618232550000001823115007181435_s1_p0.3.bax.h5
SRR13297000	SRP299150	new	PRJNA684324	SAMN17053571	32	PacBio metagenome of single pink berry aggregate: berry9	WGS	METAGENOMIC	RANDOM	single	PACBIO_SMRT	PacBio RS II	Pink Berry 9 Ampure 22.5pM	PacBio_HDF5	m140315_152532_42141_c100618232550000001823115007181436_s1_p0.1.bax.h5	m140315_152532_42141_c100618232550000001823115007181436_s1_p0.2.bax.h5	m140315_152532_42141_c100618232550000001823115007181436_s1_p0.3.bax.h5
SRR13297001	SRP299150	new	PRJNA684324	SAMN17053571	33	PacBio metagenome of single pink berry aggregate: berry9	WGS	METAGENOMIC	RANDOM	single	PACBIO_SMRT	PacBio RS II	Pink Berry 9 Ampure 22.5pM	PacBio_HDF5	m140315_174828_42141_c100618232550000001823115007181437_s1_p0.1.bax.h5	m140315_174828_42141_c100618232550000001823115007181437_s1_p0.2.bax.h5	m140315_174828_42141_c100618232550000001823115007181437_s1_p0.3.bax.h5
SRR13297002	SRP299150	new	PRJNA684324	SAMN17053571	34	PacBio metagenome of single pink berry aggregate: berry9	WGS	METAGENOMIC	RANDOM	single	PACBIO_SMRT	PacBio RS II	Pink Berry 9 Ampure 22.5pM	PacBio_HDF5	m140315_221622_42141_c100618292550000001823115007181470_s1_p0.1.bax.h5	m140315_221622_42141_c100618292550000001823115007181470_s1_p0.2.bax.h5	m140315_221622_42141_c100618292550000001823115007181470_s1_p0.3.bax.h5
SRR13297003	SRP299150	new	PRJNA684324	SAMN17053571	35	PacBio metagenome of single pink berry aggregate: berry9	WGS	METAGENOMIC	RANDOM	single	PACBIO_SMRT	PacBio RS II	Pink Berry 9 Ampure 22.5pM	PacBio_HDF5	m140316_003701_42141_c100618292550000001823115007181471_s1_p0.1.bax.h5	m140316_003701_42141_c100618292550000001823115007181471_s1_p0.2.bax.h5	m140316_003701_42141_c100618292550000001823115007181471_s1_p0.3.bax.h5
SRR13297004	SRP299150	new	PRJNA684324	SAMN17053571	36	PacBio metagenome of single pink berry aggregate: berry9	WGS	METAGENOMIC	RANDOM	single	PACBIO_SMRT	PacBio RS II	Pink Berry 9 Ampure 22.5pM	PacBio_HDF5	m140316_025917_42141_c100618292550000001823115007181472_s1_p0.1.bax.h5	m140316_025917_42141_c100618292550000001823115007181472_s1_p0.2.bax.h5	m140316_025917_42141_c100618292550000001823115007181472_s1_p0.3.bax.h5
SRR13297005	SRP299150	new	PRJNA684324	SAMN17053571	37	PacBio metagenome of single pink berry aggregate: berry9	WGS	METAGENOMIC	RANDOM	single	PACBIO_SMRT	PacBio RS II	Pink Berry 9 Ampure 22.5pM	PacBio_HDF5	m140316_052143_42141_c100618292550000001823115007181473_s1_p0.1.bax.h5	m140316_052143_42141_c100618292550000001823115007181473_s1_p0.2.bax.h5	m140316_052143_42141_c100618292550000001823115007181473_s1_p0.3.bax.h5
SRR13297006	SRP299150	new	PRJNA684324	SAMN17053571	38	PacBio metagenome of single pink berry aggregate: berry9	WGS	METAGENOMIC	RANDOM	single	PACBIO_SMRT	PacBio RS II	Pink Berry 9 Ampure 22.5pM	PacBio_HDF5	m140316_074350_42141_c100618292550000001823115007181474_s1_p0.1.bax.h5	m140316_074350_42141_c100618292550000001823115007181474_s1_p0.2.bax.h5	m140316_074350_42141_c100618292550000001823115007181474_s1_p0.3.bax.h5
SRR13297007	SRP299150	new	PRJNA684324	SAMN17053571	39	PacBio metagenome of single pink berry aggregate: berry9	WGS	METAGENOMIC	RANDOM	single	PACBIO_SMRT	PacBio RS II	Pink Berry 9 Ampure 22.5pM	PacBio_HDF5	m140316_100554_42141_c100618292550000001823115007181475_s1_p0.1.bax.h5	m140316_100554_42141_c100618292550000001823115007181475_s1_p0.2.bax.h5	m140316_100554_42141_c100618292550000001823115007181475_s1_p0.3.bax.h5
SRR13297008	SRP299150	new	PRJNA684324	SAMN17053571	illumina_berry9	Illumina metagenome of single pink berry aggregate: berry9	WGS	METAGENOMIC	RANDOM	paired	ILLUMINA	Illumina HiSeq 2500	Illumina sequencing of pink berry consortia sample "berry 9"	fastq	Lizzy9.fastq
SRR13297012	SRP299150	new	PRJNA684324	SAMN17054266	illumina_s02_2011_hiseq	Illumina HiSeq metagenome of pink berry aggregates (pool of 10, s02)	WGS	METAGENOMIC	RANDOM	paired	ILLUMINA	Illumina HiSeq 2500	Illumina HiSeq sequencing of pink berry consortia, pool of 10 berries (s02_2011)	fastq	Pb2_HiSeqStandardIllumina_1.fastq	Pb2_HiSeqStandardIllumina_2.fastq
SRR13297013	SRP299150	new	PRJNA684324	SAMN17054266	illumina_s02_2011_miseq	Illumina MiSeq metagenome of pink berry aggregates (pool of 10, s02)	WGS	METAGENOMIC	RANDOM	paired	ILLUMINA	Illumina MiSeq	Illumina MiSeq sequencing of pink berry consortia, pool of 10 berries (s02_2011)	fastq	Pb2_MiseqNextera_R1.fastq	Pb2_MiseqNextera_R2.fastq
