## Supplemental Data 2 for "Metagenomic methylation patterns resolve complex microbial genomes"

### Sheet: Overview
	This workbook contains data pertaining to the analysis of methylated motifs and Restriction Modification systems in the assembled genomes from this dataset.
	The tab "motif-analysis" lists all the motifs identified by analyzing each MAG independently and, where possible, matching these methylated motifs with the gene encoding their methylase enzyme.
		Each motif was compared to the set of 33 original motifs used to bin the dataset, and where possible, matched to those motifs. "old_motifUD"s match those given in Supplementary Table 1.
	The tabs that follow describe the methylases and RM systems identified in each of the five genomes.

### Sheet: motif-analysis
Species	coord	new_motifID	old_motifID	motifString	centerPos	modificationType	motif unique in REBASE?	motif-unique in dataset?	Predicted methylase	locusID_NCBI	NCBI_accession	IMG_ID	contig	illumina/pacbio reference genome?	notes	motif-shares	fraction	nDetected	nGenome	groupTag	partnerMotifString	meanScore	meanIpdRatio	meanCoverage	objectiveScore
Thiohalocapsa PB-PSB1		psb_m01.a	m01	GAGNNNNNNAATC	1	m6A	TRUE	TRUE						pacbio			0.997449	782	784	GATTNNNNNNCTC/GAGNNNNNNAATC	GATTNNNNNNCTC	323.739	6.52612	251.495	234053
Thiohalocapsa PB-PSB1		psb_m01.b	m02	GATTNNNNNNCTC	1	m6A	TRUE	TRUE						pacbio			0.998724	783	784	GATTNNNNNNCTC/GAGNNNNNNAATC	GAGNNNNNNAATC	364.568	6.89891	252.084	277422
Thiohalocapsa PB-PSB1		psb_m02	m03	CTGCAG	4	m6A	FALSE	FALSE	M.TspPSB1II	N838_13755	QQO57864			pacbio		psb_m02;srb_m01	0.995803	4983	5004	CTGCAG	CTGCAG	353.052	7.74325	252.722	1.75261e+06
Thiohalocapsa PB-PSB1	724917-726629 c ; 3199140-3200516	psb_m03	m04	CTCGAG	4	m6A	FALSE	TRUE	M.TspPSB1V	N838_03100	QQO52508		psb_scaff03	pacbio			0.993932	5733	5768	CTCGAG	CTCGAG	326.871	6.85281	250.843	1.86372e+06
Thiohalocapsa PB-PSB1		psb_m04	m05	CTACKAC	5	m6A	TRUE	TRUE						pacbio			0.990515	1462	1476	CTACKAC		316.153	6.06427	248.031	458268
Thiohalocapsa PB-PSB1	2349286-2350170 c	psb_m05	m06	AAGCTT	0	m6A	FALSE	TRUE	M.TspPSB1I	N838_09965	QQO57777		psb_scaff03	pacbio			0.993537	1691	1702	AAGCTT	AAGCTT	323.849	6.48798	252.273	543813
Thiohalocapsa PB-PSB1		psb_m06	m07	CCTNAGG	1	m4C	FALSE	TRUE	M.TspPSB1ORFFP	N838_27765	QQO56599			pacbio			0.990343	1846	1864	CCTNAGG	CCTNAGG	205.893	4.26959	218.207	369942
Thiohalocapsa PB-PSB1		psb_m07	m08	CCCACA	5	m6A	TRUE	TRUE						pacbio			0.993461	1975	1988	CCCACA		306.388	6.52984	248.366	601554
Thiohalocapsa PB-PSB1		psb_m08	m09	ACCCAG	4	m6A	FALSE	TRUE	M.TspPSB1ORFNP	N838_30940	QQO57114			pacbio			0.996078	4826	4845	ACCCAG		344.058	7.62515	247.852	1.65456e+06
Thiohalocapsa PB-PSB1		psb_m09	m10	GCGCGAT	5	m6A	TRUE	TRUE						pacbio			0.998107	3163	3169	GCGCGAT		347.951	6.25581	257.19	1.09869e+06
Thiohalocapsa PB-PSB1		psb_m10	m11	GAGATG	3	m6A	FALSE	FALSE	M.TspPSB1ORFMP	N838_30880	QQO57106			pacbio		psb_m11;a3_m04	0.995774	4006	4023	GAGATG		341.46	6.8255	251.565	1.36269e+06
Thiohalocapsa PB-PSB1		psb_m11	m12	AGGGCC	4	m4C	TRUE	TRUE						pacbio			0.984894	3912	3972	AGGGCC		176.329	2.98443	251.77	680414
Thiohalocapsa PB-PSB1		psb_m12.a	m13	CAGNNNNNNNRTANYC	1	m6A	TRUE	TRUE	M.TspPSB1ORFRP	N838_06675	QQO53094			pacbio			0.993789	800	805	CAGNNNNNNNRTANYC/GRNTAYNNNNNNNCTG	GRNTAYNNNNNNNCTG	335.445	7.37332	253.08	251626
Thiohalocapsa PB-PSB1		psb_m12.b	NA	GRNTAYNNNNNNNCTG	4	m6A	TRUE	TRUE	M.TspPSB1ORFRP	N838_06675	QQO53094			pacbio			0.993789	800	805	CAGNNNNNNNRTANYC/GRNTAYNNNNNNNCTG	CAGNNNNNNNRTANYC	324.51	6.2157	255.602	258156
Thiohalocapsa PB-PSB1		psb_m13.a	m14	TGACNNNNNNTGG	2	m6A	TRUE	TRUE	M.TspPSB1ORFVP	N838_31780	QQO57253			pacbio			0.99073	855	863	TGACNNNNNNTGG/CCANNNNNNGTCA	CCANNNNNNGTCA	307.343	5.58371	250.012	260585
Thiohalocapsa PB-PSB1		psb_m13.b	NA	CCANNNNNNGTCA	2	m6A	TRUE	TRUE	M.TspPSB1ORFVP	N838_31780	QQO57253			pacbio			0.988413	853	863	TGACNNNNNNTGG/CCANNNNNNGTCA	TGACNNNNNNTGG	304.665	6.0556	251.653	248122
Thiohalocapsa PB-PSB1	5284889-5287399 c	psb_m14	m15	AGGCCT	4	m4C	FALSE	TRUE	M.TspPSB1IV	N838_22365	QQO55682		psb_scaff03	pacbio			0.968484	2735	2824	AGGCCT	AGGCCT	189.258	3.65541	225.969	502916
Thiohalocapsa PB-PSB1		psb_m15.a	m16	GCANNNNNNTCAC	2	m6A	TRUE	TRUE	M.TspPSB1ORFBP	N838_21050	QQO55466			pacbio			1	1083	1083	GTGANNNNNNTGC/GCANNNNNNTCAC	GTGANNNNNNTGC	344.65	6.90825	256.534	368595
Thiohalocapsa PB-PSB1		psb_m15.b	m17	GTGANNNNNNTGC	3	m6A	TRUE	TRUE	M.TspPSB1ORFBP	N838_21050	QQO55466			pacbio			1	1083	1083	GTGANNNNNNTGC/GCANNNNNNTCAC	GCANNNNNNTCAC	369.098	6.5015	256.16	399733
Thiohalocapsa PB-PSB1		psb_m16	m18	AYGCCGC	4	m4C	FALSE	TRUE						pacbio			0.975436	5480	5618	AYGCCGC		120.764	2.76164	215.561	647140
Thiohalocapsa PB-PSB1	439494-440747	psb_m17	m19	GGATCC	4	m4C	FALSE	TRUE	M.TspPSB1III	N838_01945	QQO52329		psb_scaff03	pacbio			0.976373	1529	1566	GGATCC	GGATCC	141.929	2.73733	260.926	212389
PB-SRB1	129528-131066 c	srb_m01	m03	CTGCAG	4	m6A	FALSE	FALSE	M.DspSRB1I	JKP90_12640			unitig_67_otuB|quiver	pacbio	identical to psb_m03 & m03	psb_m02;srb_m01	0.792362	2469	3116	CTGCAG	CTGCAG	49.8007	7.39617	28.0875	99721.3
PB-SRB1		srb_m02	m20	GCTGAT	4	m6A	FALSE	TRUE						pacbio			0.786369	4546	5781	GCTGAT		48.4481	6.29023	27.9199	177407
PB-SRB1	906901-908814 c	srb_m03.a	m21	GCANNNNNNNGTTG	2	m6A	TRUE	TRUE	M.DspSRB1III (S.DspSRB1ORFQP)	JKP90_16210			unitig_67_otuB|quiver	pacbio			0.778947	666	855	GCANNNNNNNGTTG/CAACNNNNNNNTGC	CAACNNNNNNNTGC	47.8303	6.40284	28.021	23426.7
PB-SRB1	906901-908814 c	srb_m03.b	m22	CAACNNNNNNNTGC	2	m6A	TRUE	TRUE	M.DspSRB1III (S.DspSRB1ORFQP)	JKP90_16210			unitig_67_otuB|quiver	pacbio			0.739181	632	855	GCANNNNNNNGTTG/CAACNNNNNNNTGC	GCANNNNNNNGTTG	45.4826	5.71125	27.9351	21899.7
PB-SRB1		srb_m04	m23	CGCGA	4	m6A	FALSE	FALSE						pacbio	contained within m10/psb_m10	srb_m04;psb_m10;a3_XX	0.717856	5544	7723	CGCGA		45.2781	5.51696	28.7839	186271
PB-SRB1	652534-653505	srb_m05	m25	RCCAGCG	5	m4C	TRUE	FALSE	M.DspSRB1ORFPP	JKP90_15025			unitig_67_otuB|quiver	pacbio	includes 5' R that wasn't in m25	srb_m05;a3_m06	0.226087	572	2530	RCCAGCG		37.0787	3.44664	31.4388	5563.76
PB-SRB1	143848-146673	srb_m06	m26	GGWCC	3	m4C	FALSE	TRUE	M.DspSRB1ORFCP; type II	JKP90_11580			unitig_24_otuB	pacbio			0.201656	1510	7488	GGWCC	GGWCC	36.7709	3.23283	31.9033	13141.1
PB-SRB1	307664-309172 c ; 309630-311150 c	srb_m07	NA	CGCANNNNNNGGG	3	m6A	FALSE	TRUE	M1.DspSRB1II; M2.DspSRB1II (S.DspSRB1ORFNP)	JKP90_13480; JKP90_13470			unitig_67_otuB|quiver	pacbio			0.726346	499	687	CGCANNNNNNGGG		48.0862	6.21538	27.7916	17994.9
Oceanicaulis alexandrii A1	24323-25150	a1_m01	m28	RGATCY	2	m6A	FALSE	FALSE	M.OspA1ORFCP			2728119620	scaffold_16	illumina (pb is same)		a1_m01;a2_m01	0.911302	6144	6742	RGATCY	RGATCY	56.3442	7.06119	31.48	318418
Oceanicaulis alexandrii A1	969-2096	a1_m02	m29	GANTC	1	m6A	FALSE	FALSE	M.OspA1I			2728121834	scaffold_154	illumina (pb is same)		a1_m02;a2_m02;a3_m01	0.881737	8932	10130	GANTC	GANTC	52.5499	6.38228	31.4951	419108
Oceanicaulis alexandrii A1	10846-12867	a1_m03.a	m32 (partial ovl: GCCAGG)	CCAGNNNNNNCAT	2	m6A	FALSE	TRUE	M.OspA1II			2728118810	scaffold_1	illumina (pb is same)			0.928658	768	827	CCAGNNNNNNCAT/ATGNNNNNNCTGG	ATGNNNNNNCTGG	54.5026	8.40763	31.1758	31796.8
Oceanicaulis alexandrii A1	10846-12867	a1_m03.b	NA	ATGNNNNNNCTGG	0	m6A	FALSE	TRUE	M.OspA1II			2728118810	scaffold_1	illumina (pb is same)			0.917775	759	827	CCAGNNNNNNCAT/ATGNNNNNNCTGG	CCAGNNNNNNCAT	53.6245	6.84685	31.9302	37676.3
Oceanicaulis alexandrii A1	3-989 c	a1_m04	NA	ACCAGC	3	m6A	FALSE	FALSE	M.OspA1ORFIP			2728121641	scaffold_122	illumina (pb is same)	contained within a1_m02	srb_m05;a1_m04	0.924255	3380	3657	ACCAGC		54.7654	9.27831	30.826	172439
Rhodobacteraceae A2	8658-9299	a2_m01	m28	RGATCY	2	m6A	FALSE	FALSE	M.RspA2ORFCP			2728122946	scaffold_15	illumina (pb is same)		a1_m01;a2_m01	0.592154	3200	5404	RGATCY	RGATCY	43.9487	6.34544	25.1003	87758.2
Rhodobacteraceae A2	96546-97637	a2_m02	m29	GANTC	1	m6A	FALSE	FALSE	M.RspA2I			2728122031	scaffold_0	illumina (pb is same)		a1_m02;a2_m02;a3_m01	0.502034	4690	9342	GANTC	GANTC	42.3316	5.91046	25.2936	106782
Rhodobacteraceae A2		a2_m03	m32	GATGGA	5	m6A	TRUE	TRUE						illumina (pb is same)			0.272907	691	2532	GATGGA		38.9667	5.53171	26.8553	6862.85
Rhodobacteraceae A2	35373-36845	a2_m04.a	NA	CATBNNNNNNTCTCB	1	m6A	TRUE	TRUE	M.RspA2ORFDP			2728123492	scaffold_26	illumina			0.261364	46	176	CATBNNNNNNTCTCB	partners with a2_m05 with slight edit	44.087	5.59022	35.1522	606.162
Rhodobacteraceae A2		a2_m04.b	NA	GAGANNNNNVNATG	3	m6A	TRUE	TRUE	M.RspA2ORFDP			2728123492		illumina			0.206704	37	179	GAGANNNNNVNATG	partners with a2_m05 with slight edit	45.0541	5.26838	37.4595	276.115
Rhodobacteraceae A2		a2_m05	m30	CANCATC	4	m6A	FALSE	FALSE	no homolog identified by rebase.			2728124283		illumina (pb is same)		a2_m05;a3_m02	0.203831	1011	4960	CANCATC		37.7606	5.10189	28.4263	9122.9
Rhodobacteraceae A2	31476-33395 c	a2_m06.a	NA	GACNNNNNTTTC	1	m6A	TRUE	TRUE	S.RspA2ORFHP; corresponding methylase not found on contig			2728124000	scaffold_38	illumina (pb is same)			0.200686	117	583	GACNNNNNTTTC/GAAANNNNNGTC	GAAANNNNNGTC	37.2222	4.88128	27.1453	987.479
Rhodobacteraceae A2	31476-33395 c	a2_m06.b	NA	GAAANNNNNGTC	3	m6A	TRUE	TRUE	S.RspA2ORFHP; corresponding methylase not found on contig			2728124000	scaffold_38	illumina	pacbio annot missed this partner		0.15952	93	583	GACNNNNNTTTC/GAAANNNNNGTC	GACNNNNNTTTC	36.9892	5.60613	25.8602	659.313
Micavibrionaceae A3	24480-25559	a3_m01	m29	GANTC	1	m6A	FALSE	FALSE	M.MspA3I			2728339693	scaffold_17	pacbio	ovl with m02	a1_m02;a2_m02;a3_m01	0.216351	1392	6434	GANTC	GANTC	39.7306	6.28989	22.477	13392.2
Micavibrionaceae A3	6101-7966	a3_m02	m30 (partial ovl: CANCATC)	ACATC	2	m6A	FALSE	FALSE	M.MspA3ORFGP			2728340407	scaffold_53	illumina		a2_m05;a3_m02	0.341781	971	2841	ACATC		39.7261	6.87476	19.6138	14678
Micavibrionaceae A3		a3_m03	m32 (partial ovl: GATGGA	BGGAGGC	3	m6A	TRUE	TRUE	M2.MspA3ORFFP			2728340388		illumina			0.278375	699	2511	BGGAGGC		38.8226	5.96223	19.2046	8584.78
Micavibrionaceae A3		a3_m04	m11 (partial ovl: GAGATG)	CGAGA	4	m6A	TRUE	FALSE	MspA3ORFEP			2728340082		illumina		psb_m11;a3_m04	0.30892	755	2444	CGAGA		39.5642	6.76464	19.4344	9419.64
Micavibrionaceae A3		a3_m05	m23 (partial ovl: CGCGA)	CGACC	2	m6A	FALSE	TRUE						illumina			0.270357	1016	3758	CGACC		38.7106	5.92067	19.4813	12119
Micavibrionaceae A3		a3_m06	m25	CCAGCG	4	m4C	TRUE	FALSE						pacbio		srb_m05;a3_m06	0.277778	5	18	CCAGCGNHNNNSNNNW		35.6	4.086	22.4	56.2015
Micavibrionaceae A3	828-3542	a3_m07	NA	CAYGAC	4	m6A	TRUE	TRUE	MspA3II			2728340520	scaffold_69	illumina		completely unique in REBASE	0.288233	654	2269	CAYGAC		38.6407	6.25995	19.555	4222.38
Micavibrionaceae A3	49681-51429	a3_m08	NA	AGGAG	3	m6A	FALSE	TRUE	M.MspA3III			2728338983	scaffold_2	illumina	similar to a3_m03		0.273778	1232	4500	AGGAG		38.7727	6.84241	19.6063	14886.6
Micavibrionaceae A3		a3_m09	NA	ACGT	0	m6A	FALSE	TRUE						illumina			0.224555	1615	7192	ACGT	ACGT	37.5635	6.17147	20.1802	15817.2

### Sheet: PSB1-RM
Putative Thiohalocapsa species PB-PSB1 RM systems																			yes = boxes indicate VapB or HicA type toxins
																															N838_06675
Type	Gene	Name	Predicted Rec Seq	Predicted Rec Seq	Novel in REBase	NCBI locus ID		NCBI accession	start	stop	phage associated?	toxin?	toxin gene?	Toxin annotation notes	Notes on redundancy										N838_04430		N838_06650
I	R	TspPSB1ORFRP	CAGNNNNNNNRTANYC		TRUE	N838_06650	CDS	QQO53090	1577532	1580618															N838_31780		N838_04435
I	S		CAGNNNNNNNRTANYC		TRUE	N838_06655	CDS	QQO53091	1580643	1581923															N838_13755		N838_31765
I	M	M.TspPSB1ORFRP	CAGNNNNNNNRTANYC	GRNTAYNNNNNNNCTG	TRUE	N838_06675	CDS	QQO53094	1583235	1584839	no	yes	N838_06670	type II toxin-antitoxin system VapC family toxin											N838_19430		N838_13760
																											N838_19395
II	M	M.TspPSB1ORFDP				N838_04430	CDS	QQO52734	1040904	1043948	no	yes	N838_04425	type II toxin-antitoxin system VapC family toxin
	R	not found by REBASE, annotated as an Uma2 family endonuclease				N838_04435	CDS	QQO52735	1044288	1044845
II	RM	TspPSB1ORFTP				N838_07480	CDS	QQO53228	1781084	1784485	no	yes	N838_07505	type II toxin-antitoxin system RelE/ParE family toxin	25% similar to mica MspA3ORFEP which I think recognizes : CGAGA
II	RM	TspPSB1ORFUP				N838_07540	CDS	QQO53240	1797444	1802021	no	yes	N838_07505	type II toxin-antitoxin system RelE/ParE family toxin
II	M	M.TspPSB1ORFYP				N838_09210	CDS	QQO53509	2196348	2197199	no	no
II	M	M.TspPSB1ORFZP				N838_09220	CDS	QQO53511	2198679	2200511	no	no
II	M	M.TspPSB1I	AAGCTT		FALSE	N838_09965	CDS	QQO57777	2349286	2350170	no	no
II	M	M.TspPSB1II	CTGCAG		FALSE	N838_03100	CDS	QQO52508	724917	726629	no	no
II	R	TspPSB1IIP	CTGCAG		FALSE	N838_03095	CDS	QQO52507	724176	724916	no	no
IV	R	TspPSB1ORFOP				N838_06340	CDS	QQO53045	501680	504586
						N838_06345	CDS	QQO57687	504589	505182	no	yes	N838_06365	type II toxin-antitoxin system RelE/ParE family toxin
I	R	TspPSB1ORFVP	CCANNNNNNGTCA	TGACNNNNNNTGG	TRUE	N838_31765	CDS	QQO57250	7539376	7542624	no	yes	N838_31760	type II toxin-antitoxin system HicA family toxin;pseudo=_no_value
I	S	S.TspPSB1ORFVP	CCANNNNNNGTCA	TGACNNNNNNTGG	TRUE	N838_31775	CDS	QQO57252	7543866	7545137
I	M	M.TspPSB1ORFVP	CCANNNNNNGTCA	TGACNNNNNNTGG	TRUE	N838_31780	CDS	QQO57253	7545130	7546707
II	M	M.TspPSB1ORFFP -missed by rebase from earlier genome version	CCTNAGG		FALSE	N838_27765	CDS	QQO56599	6624068	6625306	no	no
II	R	TspPSB1ORFFP	CCTNAGG		FALSE	N838_27770	CDS	QQO56600	6625306	6626217
II	M	M.TspPSB1ORFJP				N838_08625		QQO53414	2073534	2074208	no	no
III	M	M.TspPSB1ORFMP	GAGATG		FALSE	N838_30880	CDS	QQO57106	7323507	7325177	no	no
III	R	TspPSB1ORFNP	ACCCAG		FALSE	N838_30920	CDS	QQO57111	7333162	7335870
III	M	M.TspPSB1ORFNP	ACCCAG		FALSE	N838_30940	CDS	QQO57114	7337918	7339585	no	yes	N838_30980	type II toxin-antitoxin system Phd/YefM family antitoxin
II	M	M.TspPSB1III	GGATCC		FALSE	N838_01945	CDS	QQO52329	439494	440747	no	no
II	R	TspPSB1VP	CTCGAG		FALSE	N838_13760	CDS	QQO54251	3200513	3201466
II	M	M.TspPSB1V	CTCGAG		FALSE	N838_13755	CDS	QQO57864	3199140	3200516	no	yes	N838_13750	type II toxin-antitoxin system HicA family toxin
IV	R	TspPSB1MrrP				N838_00185	CDS	QQO52024	39960	40799	no	no
I	S	S.TspPSB1ORFBP	GCANNNNNNTCAC	GTGANNNNNNTGC	TRUE	N838_21040	CDS	QQO55464	4979384	4981111
I	M	M.TspPSB1ORFBP	GCANNNNNNTCAC	GTGANNNNNNTGC	TRUE	N838_21050	CDS	QQO55466	4982365	4983831	no	no
I	R	TspPSB1ORFBP	GCANNNNNNTCAC	GTGANNNNNNTGC	TRUE	N838_21055	CDS	QQO55467	4983858	4986242
II	M	M.TspPSB1IV	AGGCCT			N838_22365	CDS	QQO55682	5284889	5287399	no	no
					FALSE
III	R	TspPSB1ORFLP				N838_22730 & 22735	CDS	QQO55748; QQO55750	5298787	5299124	no	yes		These two genes are annotated by NCBI PGAP as Txe/YoeB family addiction module toxin and type II toxin-antitoxin system Phd/YefM family antitoxin
III	M	M.TspPSB1ORFLP				N838_22745	CDS	QQO55751	5299598	5300047
I	M	M.TspPSB1ORFAP				N838_19430	CDS	QQO55197	4569313	4572006
I	S	S.TspPSB1ORFAP				N838_19420	CDS	QQO55195	4567051	4568445
I	R	TspPSB1ORFAP				N838_19395	CDS	QQO55192	4562554	4565724	no	yes	N838_19400	type II toxin-antitoxin system VapC family toxin
I	M	not found				N838_12790	CDS	QQO57842	2977845	2978399	no	yes	N838_12785 & N838_12780	type II toxin-antitoxin system VapB family antitoxin & PIN domain containing nuclease (checked on interproscan; this is a VapC toxin)
	M					N838_21540	pseudogenic_exon		5119597	5120132	no	no
methylases below are all related to one another and include several pseudogenes.
II	M	M.TspPSB1ORFGP				N838_05515	pseudogenic_exon		1283908	1284595	no	no			** these are all 95-97% similar to one another
II	M	M.TspPSB1ORFWP				N838_08625	CDS	QQO53414	2073534	2074208	no	no			** these are all 95-97% similar to one another
II	M	M.TspPSB1ORFKP				N838_06040	pseudogenic_exon		1412655	1413340	no	no			** these are all 95-97% similar to one another
	M					N838_31510	CDS	QQO57205	7483268	7483453	no	no			** these are all 95-97% similar to one another
	M					N838_28760	pseudogenic_exon		6843151	6843838	no	no			** these are all 95-97% similar to one another
II	M	M.TspPSB1ORFSP				N838_32295	pseudogenic_exon, frameshifted, internal stop		7659895	7660682	no	no			** these are all 95-97% similar to one another
II	M	M.TspPSB1ORFCP				N838_24425	CDS	QQO56027	5811289	5811975	no	no			*** 89% similar to green cluster
II	M	M.TspPSB1ORFXP				N838_32105	CDS	QQO57307	7619824	7620402	no	no			**** 88% similar to green cluster

### Sheet: SRB-RM
Putative Desulfofustis species PB-SRB1 RM systems						Motifs in this color are predicted but not detected in our dataset
Type	Gene	Name	Predicted Rec Seq	Novel motif in REBase	Contig	start	end	NCBI locus ID	NCBI accessions -Released, asmv4	type	phage associated?
I	R	DspSRB1IIP	CCCNNNNNNTGCG| CGCANNNNNNGGG	FALSE	unitig_67_otuB|quiver	300997	304038	JKP90_13450		CDS	no
I	S	S.DspSRB1II	CCCNNNNNNTGCG| CGCANNNNNNGGG	FALSE	unitig_67_otuB|quiver	306489	307667	JKP90_13465		CDS
I	M	M2.DspSRB1II	CCCNNNNNNTGCG| CGCANNNNNNGGG	FALSE	unitig_67_otuB|quiver	307664	309172	JKP90_13470		CDS
I	M	M1.DspSRB1II	CCCNNNNNNTGCG| CGCANNNNNNGGG	FALSE	unitig_67_otuB|quiver	309630	311150	JKP90_13480		CDS
I	M	M.DspSRB1III	GCANNNNNNNGTTG	TRUE	unitig_67_otuB|quiver	906901	908814	JKP90_16210		CDS	no
I	S	S.DspSRB1III	GCANNNNNNNGTTG	TRUE	unitig_67_otuB|quiver	909300	910646	JKP90_16220		CDS
I	R	DspSRB1IIIP	GCANNNNNNNGTTG	TRUE	unitig_67_otuB|quiver	910439	912976	JKP90_16225		CDS
I	M	not found by rebase			unitig_67_otuB|quiver	914757	914930	JKP90_16240		CDS	no
I	R	DspSRB1ORFRP			unitig_67_otuB|quiver	915116	918400	JKP90_16245		CDS
II	R	DspSRB1ORFEP	CCGCGG		unitig_67_otuB|quiver	5726	6316	JKP90_12075		CDS	no
II	M	M.DspSRB1ORFEP	CCGCGG		unitig_67_otuB|quiver	6313	7530	JKP90_12080		CDS
II	V	V.DspSRB1ORFEP			unitig_67_otuB|quiver	7527	8003	JKP90_12085		CDS
II	R	DspSRB1I	CTGCAG	FALSE	unitig_67_otuB|quiver	128668	129531	JKP90_12635		CDS	no
II	M	M.DspSRB1I	CTGCAG	FALSE	unitig_67_otuB|quiver	129528	131066	JKP90_12640		CDS
II	M	M.DspSRB1ORFOP			unitig_67_otuB|quiver	379768	382530	JKP90_13810		CDS	no
II	M	M.DspSRB1ORFPP	RCCAGCG	TRUE	unitig_67_otuB|quiver	652534	653505	JKP90_15025		CDS	no
III	M	M.DspSRB1ORFMP			unitig_67_otuB|quiver	191246	194023	JKP90_12970		CDS
III	R	DspSRB1ORFMP			unitig_67_otuB|quiver	194665	197508	JKP90_12985		CDS	no
III	M	M.DspSRB1ORFKP			unitig_0_otuB|quiver	737086	740256	JKP90_05575			no
III	R	DspSRB1ORFKP			unitig_0_otuB|quiver	741945	745334	JKP90_05590		CDS
								JKP90_05585		CDS
										CDS
II	RM	DspSRB1ORFJP			unitig_87_otuB|quiver	161634	164627	JKP90_22425 & JKP90_22430		pseudogene	no
II	R	DspSRB1ORFIP	CCGCGG		unitig_66_otuB|quiver	15131	15591	JKP90_23310		pseudogenic exon	no
II	V	V.DspSRB1ORFDP			unitig_19_otuB|quiver	3	197	JKP90_12085		CDS	no
II	M	M.DspSRB1ORFDP	CCGCGG		unitig_19_otuB|quiver	211	1396	JKP90_12080		CDS
II	R	DspSRB1ORFDP	CCGCGG		unitig_19_otuB|quiver	1469	2016	JKP90_12075		CDS
	M	not found by rebase			unitig_24_otuB|quiver	143848	146673	JKP90_11580		CDS	no
All these methylases below are repeats / near identical but with length variation and frameshift/pseudogene issues
I	S	S.DspSRB1ORFSP			unitig_67_otuB|quiver	925616	926668	JKP90_16285		CDS
I	M	M.DspSRB1ORFSP			unitig_67_otuB|quiver	926665	927592	JKP90_16290		CDS	no
I	M	M.DspSRB1ORFTP			unitig_67_otuB|quiver	927836	928777	JKP90_16295		pseudogenic exon
I	S	S.DspSRB1ORFAP			unitig_68_otuB|quiver	3405	4457	JKP90_07000		CDS
I	M	M.DspSRB1ORFAP			unitig_68_otuB|quiver	4454	6567	JKP90_07005 & OR JKP90_07010		pseudogenic exon	no
	S	not found by rebase			unitig_69_otuB|quiver	2223	2804	JKP90_18330		CDS
	M	not found by rebase			unitig_69_otuB|quiver	2801	4914	JKP90_18335		pseudogenic_exon	no
	M	not found by rebase			unitig_4_otuB|quiver	7067	8336	JKP90_20475 & JKP90_20480 & JKP90_20485		pseudogenic_exon	no

### Sheet: Oceanicaulis-RM
Putative Oceanicaulis species A1 RM systems				File name: oceanicaulisA1_illumina.fasta		Activity of this methylase could not be distinguished from others due to overlapping motifs
Type	Gene	Name	Predicted Rec Seq	Contig	start	end	IMG gene ID	phage associated?
II	M	M.OspA1ORFBP		scaffold_3	31525	32988	2728118970	coords 23006-62345 annotated as putative prophage (cat 6)
II	R	OspA1ORFCP	RGATCY	scaffold_16	23566	24453	2728119619
II	M	M.OspA1ORFCP	RGATCY	scaffold_16	24323	25150	2728119620
II	V	V.OspA1ORFDP		scaffold_19	29087	29515	2728119740
II	M	M.OspA1ORFDP		scaffold_19	29512	31059	2728119741	phage associated
II	M	M.OspA1ORFEP	GATC	scaffold_27	9291	9878	2728119620	phage contig (cat 2 virsorter)
II	M	M.OspA1ORFHP		scaffold_31	11278	12588	2728120151
III	M	M.OspA1ORFIP	ACCAGC	scaffold_122	3	989	2728121641
III	M	M.OspA1ORFJP		scaffold_151	3	752	2728121821
III	R	OspA1ORFJP		scaffold_151	754	3405	2728121822
I	M	M.OspA1I	GANTC	scaffold_154	969	2096	2728121834
II	M	M.OspA1II	CCAGNNNNNNCAT/ATGNNNNNNCTGG	scaffold_1	12867	10846	2728118810
II	S	S.OspA1II	CCAGNNNNNNCAT/ATGNNNNNNCTGG	scaffold_1	10849	9479	2728118809
II	R	R.OspA1II		scaffold_1	7664	4659	2728118806

### Sheet: Rhod-RM
Putative Rhodobacter species A2 RM systems		Name			File name: rhodobactA2_illumina.fasta					related enzymes recognize these motifs				Motifs in this color are predicted but not detected in our dataset						Activity of this methylase could not be distinguished from others due to overlapping motifs
Type	Gene		PredictedRec Seq	motif novel in REBASe?	Contig	Coordinates	IMG_gene_id	phage associated?	notes
II	M	M.RspA2I	GANTC	FALSE	scaffold_0	96546-97637	2728122031
I	R	RspA2ORFD1P			scaffold_9	47759-50944 c	2728122668
I	S	S.RspA2ORFD1P			scaffold_9	51691-52971 c	2728122670
I	M	M.RspA2ORFD1P			scaffold_9	52971-54509 c	2728122671	phage (cat2; virsorter)
II	M	M.RspA2ORFBP			scaffold_9	10582-12240 c	2728122625	phage (cat2; virsorter)
II	V	V.RspA2ORFBP			scaffold_9	12098-12730	2728122626
II	M	M1.RspA2ORFC1P			scaffold_9	41469-43019 c	2728122665	phage (cat2; virsorter)
II	M	M2.RspA2ORFC1P			scaffold_9	42839-44212 c	2728122666
II	M	M.RspA2ORFE1P			scaffold_9	56460-57821 c	2728122675	phage (cat2; virsorter)	probably 5mC
I	R	RspA2ORFDP			scaffold_26	30061-32811	2728123489
I	S	S.RspA2ORFDP			scaffold_26	32808-34385	2728123490
I	M	M.RspA2ORFDP	CATNNNNNNNTCTC	TRUE	scaffold_26	35373-36845	2728123492	no
II	M	M.RspA2ORFFP	GATC		scaffold_34	35533-36585 c	2728123847	yes; scaffold_34 25623-38805 annotated as putative prophage (cat 5; virsorter)
II	M	M.RspA2ORFGP			scaffold_34	36366-37679 c	2728123848	yes; scaffold_34 25623-38805 annotated as putative prophage (cat 5; virsorter)
I	S	S.RspA2ORFHP	GACNNNNNTTTC	TRUE	scaffold_38	31476-33395 c	2728124000	no
II	M	M1.RspA2ORFJP			scaffold_51	12236-13303 c	2728124394	phage (cat2; virsorter)	probably 5mC
II	M	M2.RspA2ORFJP			scaffold_51	13263-14600 c	2728124395		probably 5mC
II	M	M.RspA2ORFKP	TCTAGA		scaffold_54	36-1310	2728124464	no
I	M	M.RspA2ORFLP			scaffold_68	13268-14797 c	2728124820	no
I	R	RspA2ORFLP			scaffold_68	14798-18193 c	2728124821
II	RM	RspA2ORFMP			scaffold_73	2985-6851	2728124909	phage (very clear phage genes, not virsorter predicted)
III	M	M.RspA2ORFOP			scaffold_106	204-1379 c	2728125416	no	img slightly truncated
I	R	RspA2ORFPP			scaffold_108	5345-7915	2728125449	no
I	M	M.RspA2ORFPP			scaffold_108	8655-10067	2728125451
II	M	M.RspA2ORFRP	CCWGG		scaffold_126	3261-4316	2728125636	no
II	V	V.RspA2ORFRP			scaffold_126	4228-4767			not gene called by IMG
II	M	M.RspA2ORFUP			scaffold_156	1159-1917 c	2728125845	no	img truncated
II	RM	RspA2ORFVP	CCYCAC		scaffold_166	173-3049 c	2728125902	no
II	M	M1.RspA2ORFWP			scaffold_206	1121-2221 c	2728126107	no
II	M	M2.RspA2ORFWP			scaffold_206	2145-2882 c	2728126108
II	M	M1.RspA2ORFXP			scaffold_210	209-1468 c	2728126120	no	(IMG contig is Ga0183334_1211)
II	M	M2.RspA2ORFXP			scaffold_210	1392-2419 c	2728126123		IMG gene calling here is problematic
III	M	M.RspA2ORFZP			scaffold_237	229-1767	2728126204	no
III	R	RspA2ORFZP			scaffold_237	1686-2147	2728126205
II	M	M.RspA2ORFB1P			scaffold_283	230-736	2728126336	no
III	M	M.RspA2ORFSP	CCGAGG		scaffold_138	5432-6973	2728125727	no
II	RM	IMG: 2728124283; no rebase ID	CANCATC	FALSE	scaffold _47	11599-15111	2728124283	downstream from 3 phage genes, but not ID'd as phage by virSorter	Ga0183334_1048	Type II restriction/modification system, DNA methylase subunit YeeA
						.	-
II	M	M.RspA2ORFCP	RGATCY	FALSE			2728122946	no
II	M	M.RspA2ORFEP					2728123545	no

### Sheet: MicaRM
Putative Micavibrio species A3 RM systems					File name: micavibrioA3_illumina.fasta					Motifs in this color are predicted but not detected in our dataset
Type	Gene	Name	Predicted Req Seq	rec site novel in rebase?	Contig	Coordinates	IMG_id	phage associated?
II	M	M.MspA3ORFMP	TCTAGA	FALSE	scaffold_0	80194-81729	2728338770	no
IV	R	MspA3MrrP			scaffold_0	41088-42077	2728338724	no
III	R	MspA3IIIP			scaffold_2	47109-49721 c	2728338982	no
III	M	M.MspA3III	AGGAG	FALSE	scaffold_2	49681-51429 c	2728338983	no
IV	R	MspA3Mrr2P			scaffold_2	39278-40132 c	2728338976	no
II	M	M.MspA3I	GANTC	FALSE	scaffold_17	24480-25559	2728339693	no
II	R	MspA3ORFDP	GATC	FALSE	scaffold_20	836-1456	2728339749	no
II	RM	MspA3ORFEP	CGAGA	TRUE	scaffold_33	386-3646	2728340082	no
II	M	M1.MspA3ORFFP			scaffold_51	4105-4770	2728340387	no
II	M	M2.MspA3ORFFP	GGAGGC	FALSE	scaffold_51	4767-6374	2728340388	no
II	RM	MspA3ORFFP			scaffold_51	6268-8904	2728340389	no
III	R	MspA3ORFGP			scaffold_53	3453-6116	2728340406	no
III	M	M.MspA3ORFGP	ACATC	FALSE	scaffold_53	6101-7966	2728340407	no
III	R	MspA3ORFHP			scaffold_54	4770-8201 c	2728340414	no
III	M	M.MspA3ORFHP			scaffold_54	8138-8884 c	2728340415	no
II	RM	MspA3II	CAYGAC	TRUE	scaffold_69	792-3542	2728340520	no
III	M	M.MspA3ORFJP			scaffold_82	3-365	2728340557	no
	M	not found by rebase	TCCGGA?	FALSE	scaffold_17	17268-18212 c	2728339683	no
						.
II	M	M.MspA3ORFAP	TCTAGA	FALSE	scaffold_3	26934-28589	2728339044	no
II	M	M.MspA3ORFBP	AAGCTT	FALSE	scaffold_5	6835-7758	2728339162	no
